# Extracellular succinate induces spatially organized biofilm formation in *Clostridioides difficile*

**DOI:** 10.1101/2023.01.02.522461

**Authors:** Emile Auria, Julien Deschamps, Romain Briandet, Bruno Dupuy

## Abstract

*Clostridioides difficile* is the major cause of nosocomial diarrhea, which are associated with gut microbiome dysbiosis. Biofilms of *C. difficile* have been progressively linked to the pathogenesis of this bacterium and the recurrences of its infections. Though the number of conditions in which *C. difficile* biofilms are being produced is increasing, little is known about how and when biofilms are formed in the gut. Here we report that succinate, a metabolite abundantly produced by the dysbiotic gut microbiota, induces *in vitro* biofilm formation of *C. difficile* strains. We characterized the morphology and spatial composition of succinate-induced biofilms, and compared to non-induced or deoxycholate-induced biofilms, biofilms induced by succinate are significantly thicker, structurally more complex, and poorer in proteins and exopolysaccharides (EPS). We then applied transcriptomics and genetics to characterize the early stages of succinate-induced biofilm formation and we showed that succinate-induced biofilm results from major metabolic shifts and cell-wall composition changes. Similar to deoxycholate-induced biofilms, biofilms induced by succinate depend on the presence of a rapidly metabolized sugar. Finally, although succinate can be consumed by the bacteria, we found that the extracellular succinate is in fact responsible for the induction of biofilm formation through complex regulation involving global metabolic regulators and the osmotic stress response. In the context of human gut dysbiosis, succinate can limit bacterial infections through the control of innate immune responses. Collectively, our results suggest that succinate is an intestinal signal which can drive the biofilm formation and persistence of *C. difficile* in the gut and increase the risk of relapse.
