## Supplementary Table S1 for "Extracellular succinate induces spatially organized biofilm formation in *Clostridioides difficile*"

### Sheet: Strains and plasmids
Table S1 - Lists of strains plasmids and primers
Species	Strains	PCR-ribotype / Genotype	Resistance	Reference
C. difficile	630Δerm	012		Hussain et al. 2005
C. difficile	630ermR	012	Erm	Hussain et al. 2005
C. difficile	R20291	027	Erm, Mox	Stabler et al.2009
C. difficile	UK1	027	Erm, Mox	Babakhani et al. 2012
C. difficile	VPI10463	087		von Eichel-Streiber et al. 1995
C. difficile	CDIP1341	630Δerm ΔcodY		produced by Y. D.N. Tremblay
C. difficile	CDIP1335	630Δerm ΔccpA		Tremblay et al. 2021
C. difficile	CDIP5	630Δerm rex::erm	Erm	Tremblay et al. 2021
C. difficile	CDIP217	630Δerm rpoN::erm	Erm	Dubois et al. 2016
C. difficile	CDIP1616	630Δerm ΔcstA		Tremblay et al. 2021
C. difficile	CDIP1291	630Δerm ΔbusR		Oberkampf et al. 2022
C. difficile	CDIP1362	630Δerm ΔopuCA		Oberkampf et al. 2022
C. difficile	CDIP1725	630Δerm luxS::erm	Erm	Tremblay et al. 2021
C. difficile	CDIP7	630Δerm sigH::erm	Erm	Saujet et al. 2011
C. difficile	CDIP3	630Δerm spo0A::erm	Erm	Pereira et al. 2013
C. difficile	CDIP1490	630Δerm ΔsinR-ΔsinR'		produced by Y. D.N. Tremblay
C. difficile	CDIP1385	630Δerm ΔptsI		Tremblay et al. 2021
C. difficile	CDIP1383	630Δerm ΔagrBD		Tremblay et al. 2021
C. difficile	CDIP1445	630Δerm ΔfumAB-Δ1005		Tremblay et al. 2021
C. difficile	CDIP1614	630Δerm Δ1687		Auria et al. bioRxiv 2022
C. difficile	CDIP1743	630Δerm Δ2344		This study
	Plasmids
	pDIA6877	pMSR0	Cm/Tm	Peltier et al. 2020
	pDIA7082	pMSR0-Δ2344	Cm/Tm	This study
	Cm : chloramphenicol; Tm : thiamphenicol; Erm : erythromycin; Mox: moxiflaxine; Tc : tetracycline
	Primer Name	Sequence	Primers Description
Deletions
	EA090	TTTTTTGTTACCCTAAGTTTCTTCATTGGATTCGTCAG	Forward, upstream, CD2344 deletion
	EA091	GATTTTTTAATGCTTTATTAATACAATTTTTTATTTATATGTATAGTC	Reverse, upstream, CD2344 deletion
	EA092	ATTAATAAAGCATTAAAAAATCCATCAATTCA	Forward, downstream, CD2344 deletion
	EA093	AGATTATCAAAAAGGAGTTTCATTAAATCTAGGAAGTATTTTTGAA	Reverse, downstream, CD2344 deletion
	EA094	CAGTTTGATTATACAATTACTTACTTATTAC	Forward, verification CD2344 deletion
	EA095	TAGTGAAGTTTGAATTGATGG	Reverse, verification CD2344 deletion
